# Chromosome-length haplotigs for yak and cattle from trio binning assembly of an F1 hybrid

**DOI:** 10.1101/737171

**Authors:** Edward S. Rice, Sergey Koren, Arang Rhie, Michael P. Heaton, Theodore S. Kalbfleisch, Timothy Hardy, Peter H. Hackett, Derek M. Bickhart, Benjamin D. Rosen, Brian Vander Ley, Nicholas W. Maurer, Richard E. Green, Adam M. Phillippy, Jessica L. Petersen, Timothy P. L. Smith

## Abstract

**Background:** Assemblies of diploid genomes are generally unphased, pseudo-haploid representations that do not correctly reconstruct the two parental haplotypes present in the individual sequenced. Instead, the assembly alternates between parental haplotypes and may contain duplications in regions where the parental haplotypes are sufficiently different. Trio binning is an approach to genome assembly that uses short reads from both parents to classify long reads from the offspring according to maternal or paternal haplotype origin, and is thus helped rather than impeded by heterozygosity. Using this approach, it is possible to derive two assemblies from an individual, accurately representing both parental contributions in their entirety with higher continuity and accuracy than is possible with other methods.

**Results:** We used trio binning to assemble reference genomes for two species from a single individual using an interspecies cross of yak (*Bos grunniens*) and cattle (*Bos taurus*). The high heterozygosity inherent to interspecies hybrids allowed us to confidently assign >99% of long reads from the F1 offspring to parental bins using unique k-mers from parental short reads. Both the maternal (yak) and paternal (cattle) assemblies contain over one third of the acrocentric chromosomes, including the two largest chromosomes, in single haplotigs.

**Conclusions:** These haplotigs are the first vertebrate chromosome arms to be assembled gap-free and fully phased, and the first time assemblies for two species have been created from a single individual. Both assemblies are the most continuous currently available for non-model vertebrates.
