## Supplemental Table 2 for "Chromosome-length haplotigs for yak and cattle from trio binning assembly of an F1 hybrid"

### Sheet: samples
Sample ID	Description	SRA accessions used
Tarantaise2	Tarantaise breed cattle	SRR4001799,SRR4001810,SRR4001821,SRR4001833,SRR4001844,SRR4001855,SRR4001866,SRR4001877,SRR4001888,SRR4001899,SRR4001910,SRR4001921
Tarantaise3	Tarantaise breed cattle	SRR4001666,SRR4001688,SRR4001699,SRR4001722,SRR4001733,SRR4001755,SRR4001788,SRR4001622,SRR4001633,SRR4001644,SRR4001655,SRR4001677,SRR4001710,SRR4001744,SRR4001766,SRR4001777
Tarantaise4	Tarantaise breed cattle	SRR4001609,SRR4001610,SRR4001611,SRR4001721,SRR4001832,SRR4001943,SRR4002041,SRR4002052,SRR4002063,SRR4002074,SRR4002085
WYX18	Wild Asian yak	SRR2059966
YAKQIU	Domestic Asian yak	SRR361227,SRR361224,SRR361225,SRR361226
WYX31	Wild Asian yak	SRR2059969
DYX14	Domestic Asian yak	SRR2059936
DYG03	Domestic Asian yak	SRR2058046
DYS39	Domestic Asian yak	SRR2059896
highland2	Highland breed cattle	unpublished
highland3	Highland breed cattle	unpublished
highland4	Highland breed cattle	unpublished
