## Supplemental Table 1 for "Chromosome-length haplotigs for yak and cattle from trio binning assembly of an F1 hybrid"

### Sheet: Sheet1
	Dam	Sire	Dam Exclusions	Sire Exclusions	Total Genotypes Evaluated	Total Sites Ignored	Percentage Dam Exclusions	Percentage Sire Exclusions
reported sire and dam	Molly	Duke	24544	11207	5831617	18857718	0.00420878	0.00192177
negative control dam	Queen Allante	Duke	372793	12017	7470975	17884037	0.0498988	0.00160849
negative control sire 1	Molly	19361102	35648	587177	9408511	18463449	0.00378891	0.0624091
negative control sire 2	Molly	19361105	35932	556716	9765450	18461917	0.0036795	0.0570087
negative control sire 3	Molly	19361126	28195	478315	8309618	18405027	0.00339306	0.0575616
negative control sire 4	Molly	19361131	33267	626486	8872661	18476140	0.00374938	0.0706086
